# Ribosome remodeling under glucotoxic conditions impairs β-cell function

**DOI:** 10.64898/2026.11.11.765979

**Authors:** Abigael Cheruiyot Harvey, Jose Santos Navarro Arriola, Olasubomi Akintola, Ly Nguyen, Jennifer Hollister-Lock, Kanako Iwasaki, Susan Bonner-Weir, Cristina Aguayo-Mazzucato, Jean E. Schaffer

## Abstract

Diabetes develops when pancreatic β-cells fail to secrete sufficient insulin to meet metabolic demand. Chronic hyperglycemia accelerates β-cell failure and dysregulates mRNA translation before the onset of endoplasmic reticulum stress, but the underlying mechanisms remain unknown. Here, quantitative mass spectrometry of translating ribosomes isolated from β-cells under control and glucotoxic conditions revealed that sustained high glucose remodels ribosome composition by selectively decreasing Ribosomal Protein Lateral Stalk Subunit P1 (RPLP1) on actively translating ribosomes. Knockdown of RPLP1 in MIN6 cells and in primary islets reduced translation of insulin and impaired glucose-stimulated insulin secretion. Depletion of RPLP1 *in vivo* led to glucose intolerance. Together, our findings indicate that glucotoxicity remodels β-cell ribosomes, leading to selective mRNA translation impairment and decreased insulin secretion. This previously unrecognized mechanism linking metabolic overload to β-cell dysfunction suggests that preserving RPLP1 association with ribosomes could represent a therapeutic strategy for maintaining β-cell function in diabetes.

**IN BRIEF:** Hyperglycemia dysregulates pancreatic β-cell mRNA-specific translation and impairs glucose-stimulated insulin secretion. Here, Cheruiyot Harvey et al. reveal that sustained high glucose alters the protein stoichiometry of β-cell ribosomes, leading to impaired insulin translation and β-cell function.

**HIGHLIGHTS:**

- Sustained high glucose causes RPLP1 dissociation from translating ribosomes of β-cells.
- Sustained high glucose decreases phosphorylation of RPLP1, which is critical for polysome association.
- RPLP1-deficient β-cells have impaired insulin mRNA translation, GSIS, and glucose homeostasis.
