## Supplemental Tables for "Ribosome remodeling under glucotoxic conditions impairs β-cell function"

### Sheet: Polysome proteomics
Supplemental Table 1. Core ribosomal proteins on polysomes, low vs high GLU
Protein ID	log2 FC high vs low GLU	-log P value
Rplp1	-0.97844	1.93666
Rps21	-0.27714	0.829301
Rps15a	-0.26979	0.39056
Rps27l	-0.21318	0.675158
Rplp2	-0.18603	1.21739
Rps27	-0.18588	0.526188
Rps25	-0.18128	0.720014
Rpl24	-0.1683	1.05911
Rpl36a	-0.15906	0.762723
Rpl38	-0.15237	0.615492
Rpl17	-0.14857	1.12084
Rps15	-0.14457	0.584006
Rps29	-0.1426	0.348492
Rpl28	-0.13027	0.847929
Rpl35	-0.11895	0.430911
Rpl4	-0.11639	0.563327
Rps3	-0.11597	0.759885
Rps7	-0.1148	0.426239
Rpl27	-0.1073	0.680203
Rpl6	-0.10533	0.686677
Rpl34	-0.10036	0.602314
Rpl21	-0.09848	0.578067
Rpl35a	-0.08844	0.676381
Rps24	-0.08723	0.254255
Rpl19	-0.08628	0.29737
Rpsa	-0.08416	0.446995
Rpl9	-0.08385	0.405229
Rps2	-0.08261	0.368366
Rps17	-0.07646	0.486175
Rpl11	-0.07125	0.365871
Rpl18a	-0.0678	0.411025
Rpl12	-0.06716	0.392229
Rpl18	-0.06517	0.306317
Rps13	-0.06191	0.123996
Rpl37a	-0.0612	0.218727
Rps19	-0.0588	0.242957
Rpl14	-0.05841	0.278809
Rpl10a	-0.05752	0.344839
Rpl13a	-0.05703	0.208718
Rps5	-0.05511	0.223355
Rpl36	-0.05185	0.2854
Rps3a	-0.05016	0.123423
Rps15a	-0.04973	0.120811
Rpl29	-0.04823	0.228284
Rpl7a	-0.04743	0.26532
Rpl23	-0.04437	0.120355
Rpl32	-0.04249	0.188664
Rps9	-0.0403	0.072002
Rps20	-0.03806	0.187153
Rpl10a	-0.02803	0.153603
Rpl15	-0.02767	0.148019
Rpl30	-0.02362	0.100347
Rpl7	-0.0236	0.129449
Rpl5	-0.01684	0.085313
Rps10	-0.01534	0.05652
Rpl31	-0.01521	0.056895
Rps16	-0.013	0.050351
Rpl22	-0.01226	0.040688
Rps11	-0.00991	0.016052
Rpl3	-0.00929	0.040219
Rpl23a	-0.0014	0.006542
Rps12	0.00046	0.001691
Rpl13	0.003155	0.012778
Rpl26	0.003433	0.013772
Rpl8	0.00475	0.021026
Rplp0	0.005255	0.024648
Rpl22l1	0.00635	0.02675
Rps18	0.008925	0.032135
Rps6	0.010153	0.016277
Rps23	0.010497	0.022672
Rpl10	0.012753	0.046986
Rps27a	0.015703	0.074755
Rps28	0.015713	0.070654
Rps14	0.017003	0.037232
Rps4x	0.02443	0.052422
Rpl27a	0.027921	0.137295
Rps8	0.047051	0.072834
Rpl37	0.050319	0.203789
Rps26	0.063111	0.139788
Rpl7l1	0.121599	0.614791

### Sheet: Human Islets
Supplemental Table 2. Cadavaric Human Islets
Donor ID	Age	Sex	Race	HbA1c	BMI	Islet purity
HP-25078-01	45	Male	Hispanic	5.6	31.7	90-95%
HP-25105-01	42	Male	White	5.7	26.1	85-90%
HP-25135-01	40	Female	White	5	25	0.9
HP-25158-01	58	Male	White	5.6	32	0.85
HP-25187-01	43	Male	Hispanic	5.1	23.5	85-90%
HP-25192-01	47	Male	White	5.7	28.4	80-85%

### Sheet: Antibodies
Supplemental Table 3. Antibodies
Antibody	Vendor	Catalog #	Lot number	Dilution
Mouse ⍺-tubulin (TUB) (immunoblot)	Sigma	T6199	029M4842V	1:5000
Rabbit ⍺-RPLP0 (immunoblot)	Abcam	ab192866	1023376-13	1:500
Rabbit ⍺-RPL18A (immunoblot)	Proteintech	15751-1-AP	00006899	1:1000
Rabbit ⍺-RPLP1 (immunoblot)	Proteintech	21636-1-AP	00218414	1:1000
Rabbit ⍺-HSP90 (immunoblot)	Enzo	ADI-SPA-846-F	7052216	1:1000
Mouse ⍺-FLAG (immunoblot)	Sigma	F3165	0000405716	1:1000
Rabbit ⍺-RPLP2 (immunoblot)	Abcam	ab154598	1112878-7	1:1000
Goat ⍺-rabbit HRP-coupled (immunoblot)	Cell Signaling Technology	7074S	34	1:10000
Horse ⍺-mouse HRP-coupled (immunoblot)	Cell Signaling Technology	7076S	41	1:10000
Mouse ⍺-rabbit conformation specific HRP-coupled (immunoblot)	Cell Signaling Technology	5127S	12	1:10000
Streptavidin HRP (immunoblot)	Abcam	ab7403	1047334-28	1:10000
Goat ⍺-mouse Fcy fragment AlexaFluor 647 (immmunoblot)	Jackson ImmunoResearch	115605-008	178237	1:10000
Mouse ⍺-FLAG (immunoprecipitation)	Sigma	F3165	0000405716	1:20
Rabbit ⍺-RPLP1 (immunoprecipitation)	Proteintech	21636-1-AP	218414	1:25
Guinea pig ⍺-insulin (immunostaining)	Thermo Fisher	PA1-26938	79964305	1:50
Rabbit ⍺-RPLP1 (immunostaining)	Proteintech	21636-1-AP	218414	1:250
Goat α-rabbit Biotin-SP (immunostaining)	Jackson ImmunoResearch	111-065-003	172674	1:200
Goat α-guinea pig AlexaFluor 647 (immunostaining)	Jackson ImmunoResearch	106-605-003	172035	1:200
Streptavidin (SA)-AlexaFluor 594 (immunostaining)	Jackson ImmunoResearch	016-580-084	178495	1:200

### Sheet: Sequences
Supplemental Table 4. Sequences
Primers
Mouse
Gene Symbol	Forward (5' to 3')	Reverse (5' to 3')
Slc30a8	ACTGATGCGGCTCATCTCTT	GATGCAAAGGACAGACAGCA
Slc2a2	GTTGGAAGAGGAAGTCAGGGCA	ATCACGGAGACCTTCTGCTCAG
Ins1	AAGCCCCGGGGACCTTCAG	TCTCCAGCTGGTAGAGGGAGCAG
Ins2	CCCGGGAGCAGGTGACCTT	TCTCCAGCTGGTAGAGGGAGCAG
Igf2	GTCGATGTTGGTGCTTCTCA	AAGCAGCACTCTTCCACGAT
18S	ACCTGGTTGATCCTGCCA	GCCATTCGCAGTTTCACTGTA
Pfkfb3	GGCTGTTCTACGCTGCCTAC	AGGTCCCTTCTTTGCATCCT
Rat
Gene Symbol	Forward (5' to 3')	Reverse (5' to 3')
Slc30a8	TGCTGTCTGTCCTTTGCATC	TTGTGCATCCTTGTGGTTGT
Slc2a2	CAATTTCATCATCGCCCTCT	TGCAGCAATTTCGTCAAAAG
Ins1	AGCGTGGCATTGTGGATCAG	TCAAAGGCTTTATTCATTGCAGAGG
Ins2	CAGCACCTTTGTGGTTCTCACTT	CTCCACCCAGCTCCAGTTGT
Igf2	GTCGATGTTGGTGCTTCTCA	AAGCAGCACTCTTCCACGAT
18S	CATTCGAACGTCTGCCCTAT	GTTTCTCAGGCTCCCTCTCC
Pfkfb3	GAGGAGTATGCACTGCGTGA	GTGAAGTGGGCATTTCAGGT
Sequences
Commercially available
Plasmid	Vendor	Product #
shRplp1 (mouse)	Origene	TLS14889
Lentiviral packaging mix	Cellecta	CPCP-K2A
Custom
plasmid	Description	Sequence (5' to 3')
AAV8 expressing sgRNA	Rplp1 mouse gRNA #1	TATGTCTCTGTTGTAGGCTC
AAV8 expressing sgRNA	Rplp1 mouse gRNA #2	GTCGTCGTGCAGGATGAGGG
FLAG-RPLP1 WT	VectoBuilder	ATGGACTACAAAGATGATGACGACAAGGGGGGAGGCGGGGGTGGAGCTTCCGTCTCCGAGCTCGCTTGCATCTACTCCGCCCTCATCCTGCACGACGACGAGGTGACGGTCACGGAGGATAAGATCAATGCCCTCATTAAAGCAGCTGGTGTCAGCGTCGAACCTTTCTGGCCTGGCTTGTTTGCCAAGGCTCTGGCCAATGTCAACATTGGGAGCCTCATCTGCAATGTAGGGGCTGGTGGGCCCGCTCCAGCAGCTGGAGCTGCGCCTGCTGGTGGTGCTGCTCCATCCACTGCCGCCGCCCCAGCTGAGGAGAAGAAAGTGGAGGCAAAGAAGGAAGAGTCCGAGGAGTCTGAAGATGACATGGGCTTCGGTCTTTTTGACTAA
FLAG-RPLP1 shRNA resistant	VectoBuilder	ATGGACTACAAAGATGATGACGACAAGGGGGGAGGCGGGGGTGGAGCTTCCGTCTCCGAGCTCGCTTGCATCTACTCCGCCCTCATCCTGCACGACGATGAAGTCACTGTGACTGAAGACAAAATTAATGCCCTCATTAAAGCAGCTGGTGTCAGCGTCGAGCCCTTTTGGCCCGGACTCTTCGCTAAGGCTCTGGCCAATGTCAACATTGGGAGCCTCATCTGCAATGTAGGGGCTGGTGGGCCCGCTCCAGCAGCTGGAGCTGCGCCTGCTGGTGGTGCTGCTCCATCCACTGCCGCCGCCCCAGCTGAGGAGAAGAAAGTGGAGGCAAAGAAGGAAGAGTCCGAGGAGTCTGAAGATGACATGGGCTTCGGTCTTTTTGACTAA
FLAG-RPLP1 shRNA resistant S101A/S104A	VectoBuilder	ATGGACTACAAAGATGATGACGACAAGGGGGGAGGCGGGGGTGGAGCTTCCGTCTCCGAGCTCGCTTGCATCTACTCCGCCCTCATCCTGCACGACGATGAAGTCACTGTGACTGAAGACAAAATTAATGCCCTCATTAAAGCAGCTGGTGTCAGCGTCGAGCCCTTTTGGCCCGGACTCTTCGCTAAGGCTCTGGCCAATGTCAACATTGGGAGCCTCATCTGCAATGTAGGGGCTGGTGGGCCCGCTCCAGCAGCTGGAGCTGCGCCTGCTGGTGGTGCTGCTCCATCCACTGCCGCCGCCCCAGCTGAGGAGAAGAAAGTGGAGGCAAAGAAGGAAGAGGCTGAGGAGGCCGAAGATGACATGGGCTTCGGTCTTTTTGACTAA
Key for FLAG-RPLP1 constructs: Start, FLAG-tag, linker, silent mutated sequences, serine to alanine changes
RPLP1 Peptide Sequences
Organism	Accession Number
Human	NP_000994.1
Mouse	NP_061341.1
Rat	NP_001007605.1
Chinese Hamster	G3ILE6
Pig	XP_047623134.1
Round worms	NP_001380045.1
Fruit Flies	NP_001259822.1
Zebrafish	NP_956323.1
Yeast P1A	NP_010202.1
